# ExpansionHunter Denovo: A computational method for locating known and novel repeat expansions in short-read sequencing data

**DOI:** 10.1101/863035

**Authors:** Egor Dolzhenko, Mark F. Bennett, Phillip A. Richmond, Brett Trost, Sai Chen, Joke J.F.A. van Vugt, Charlotte Nguyen, Giuseppe Narzisi, Vladimir G. Gainullin, Andrew Gross, Bryan Lajoie, Ryan J. Taft, Wyeth W. Wasserman, Stephen W. Scherer, Jan H. Veldink, David R. Bentley, R K.C. Yuen, Melanie Bahlo, Michael A. Eberle

## Abstract

Expansions of short tandem repeats are responsible for over 40 monogenic disorders, and undoubtedly many more pathogenic repeat expansions (REs) remain to be discovered. Existing methods for detecting REs in short-read sequencing data require predefined repeat catalogs. However recent discoveries have emphasized the need for detection methods that do not require candidate repeats to be specified in advance. To address this need, we introduce ExpansionHunter Denovo, an efficient catalog-free method for genome-wide detection of REs. Analysis of real and simulated data shows that our method can identify large expansions of 41 out of 44 pathogenic repeats, including nine recently reported non-reference REs not discoverable via existing methods.

ExpansionHunter Denovo is freely available at https://github.com/Illumina/ExpansionHunterDenovo
