## Supplemental Table 1 for "ExpansionHunter Denovo: A computational method for locating known and novel repeat expansions in short-read sequencing data"

### Sheet: Sheet2
Small Insertions: Insertions <150 bp at pathogenic lower bound
Gene	PMID	Chrom (GRCh37)	Start (0-based) (GRCh37)	End (1-based) (GRCh37)	Chrom (GRCh38)	Start (0-based) (GRCh38)	End (1-based) (GRCh38)	Repeat Motif	Pathogenic Lower Bound	Motif In-frame of Gene	STRetch	GangSTR
AR	29398703	X	66765159	66765225	X	67545316	67545386	GCA	38	CAG	Y	N
ARX	29946432	X	25031779	25031808	X	25013649	25013697	GCG	20	CGC	Y	Y
ATN1	29398703	12	7045891	7045936	12	6936716	6936773	CAG	48	CAG	Y	N
ATXN1	29398703	6	16327866	16327953	6	16327635	16327722	CTG	39	CAG	Y	Y
ATXN2	29398703	12	112036754	112036823	12	111598950	111599019	CTG	33	CAG	Y	Y
ATXN7	29398703	3	63898361	63898391	3	63912685	63912715	CAG	37	CAG	Y	Y
CACNA1A	29398703	19	13318672	13318711	19	13207858	13207897	CTG	20	CAG	Y	Y
COMP	9887340	19	18896844	18896859	19	18786034	18786049	GTC	6	GAC	N	Y
DMPK	29398703	19	46273462	46273522	19	45770204	45770264	CAG	50	CTG	Y	Y
HTT	29398703	4	3076603	3076660	4	3074876	3074933	CAG	36	CAG	Y	Y
JPH3	29398703	16	87637895	87637934	16	87604287	87604328	GCT	41	GCT	Y	Y
PPP2R2B	29398703	5	146258290	146258320	5	146878727	146878757	GCT	43	AGC	Y	Y
TCF4	28832669	18	53253386	53253458	18	55586155	55586227	CAG	40	CTG	Y	N
Large Insertions: Insertions >150bp at pathogenic lower bound
Gene	PMID || Source	Chrom (GRCh37)	Start (0-based) (GRCh37)	End (1-based) (GRCh37)	Chrom (GRCh38)	Start (0-based) (GRCh38)	End (1-based) (GRCh38)	Repeat Motif	Pathogenic Lower Bound	Motif In-frame of Gene	STRetch	GangSTR
AFF2	30503517	X	147582157	147582202	X	148500637	148500682	GCC	200	GCC	Y	N
AFF3	24763282	2	100721261	100721285	2	100104799	100104823	GCC	300	CGG	Y	N
ATXN3	29398703	14	92537354	92537378	14	92071010	92071034	CTG	55	CAG	Y	Y
ATXN8	29398703	13	70713515	70713560	13	70139383	70139428	CTG	80	CTG	Y	Y
ATXN10	29398703	22	46191234	46191304	22	45795354	45795424	ATTCT	280	ATTCT	Y	Y
C9orf72	29398703	9	27573526	27573544	9	27573528	27573546	GGCCCC	30	GGGGCC	Y	Y
C11orf80	18160775	11	66512291	66512315	11	66744821	66744849	GCG	500	GCG	Y	Y
CBL	7603564	11	119076999	119077032	11	119206289	119206322	CGG	500	CGG	Y	Y
CNBP	29398703	3	128891419	128891499	3	129172576	129172656	CAGG	50	CAGG	Y	Y
CSTB	9012407	21	45196324	45196360	21	43776443	43776479	CGCGGGGCGGGG	40	CGCGGGGCGGGG	N	Y
DIP2B	17236128	12	50898784	50898805	12	50505001	50505022	GGC	500	GGC	N	Y
FMR1	29398703	X	146993568	146993628	X	147912050	147912110	CGG	200	CGG	Y	Y
FRA10AC1	15203205	10	95462279	95462303	10	93702522	93702546	CCG	200	CGG	Y	Y
FXN	29398703	9	71652202	71652220	9	69037286	69037304	GAA	66	GAA	Y	N
GLS	30970188	2	191745598	191745646	2	190880872	190880920	GCA	650	GCA	Y	Y
LOC642361 / NUTM2B-AS1	31332380	10	81586139	81586160	10	79826383	79826403	CGG	90	GCC	N	Y
LRP12	31332380	8	105601200	105601227	8	104588972	104588999	CCG	90	GGC	Y	N
NOP56	30503517	20	2633379	2633403	20	2652733	2652757	GGCCTG	1500	GGCCTG	Y	Y
NOTCH2NLC / NBPF19	31332381	1	145209323	145209344	1	146228800	146228821	GGC	90	GGC	N	N
TMEM185A	7874164	X	148713419	148713437	X	149631763	149631781	GCC	300	GGC	Y	N
XYLT1	30554721	16	17564764	17564779	16	17470907	17470922	GCC	500	-	N	Y
ZNF713	25196122	7	55955294	55955330	7	55887601	55887639	CGG	85	CGG	Y	N
Degenerate Insertions: Coding regions with flexible nucleotides
Gene	PMID || Source	Chrom (GRCh37)	Start (0-based) (GRCh37)	End (1-based) (GRCh37)	Chrom (GRCh38)	Start (0-based) (GRCh38)	End (1-based) (GRCh38)	Repeat Motif	Pathogenic Lower Bound	Motif In-frame of Gene	STRetch	GangSTR
FOXL2	12529855	3	138664862	138664904	3	138946020	138946062	NGC	22	GCN	N	N
HOXA13	10839976	7	27239444	27239480	7	27199825	27199861	NGC	18	GCN	N	N
HOXD13	20974300	2	176957786	176957831	2	176093058	176093103	GCN	22	GCN	Y	N
PABPN1	9462747	14	23790681	23790711	14	23321472	23321502	GCN	11	GCN	N	N
RUNX2	9182765	6	45390487	45390538	6	45422750	45422801	GCN	27	GCN	Y	Y
SOX3	12428212	X	139586481	139586526	X	140504316	140504361	NGC	26	GCN	N	N
TBP	29398703	6	170870995	170871109	6	170561907	170562021	CAN	43	CAN	Y	Y
ZIC2	11285244	13	100637702	100637747	13	99985448	99985493	GCN	25	GCN	Y	N
PHOX2B	12640453	4	41747988	41748048	4	41745972	41746032	NGC	500	GCN	Y	N
Complex Insertions: Reference expansions combined with non-ref insertions
Gene	PMID || Source	Chrom (GRCh37)	Start (0-based) (GRCh37)	End (1-based) (GRCh37)	Chrom (GRCh38)	Start (0-based) (GRCh38)	End (1-based) (GRCh38)	Repeat Motif	Pathogenic Lower Bound	Motif In-frame of Gene	Notes
BEAN1	19878914	16	66524301	66524369	16	66490398	66490466	TGGAA-TAAAA	500-50	TGGAA-TAAAA	Non reference insertion to the left of existing TAAAA. Complex versions exist but large TGGAA is primary. 500 copies comes from 2.5kb insert size
DAB1	28686858	1	57832715	57832790	1	57367043	57367118	AAAAT-GAAAT-AAAAT	60-31-58	ATTTT-ATTTC-ATTTT	Non-reference insertion inbetween reference length AAAAT (on - strand relative to gene: ATTTT-ATTTC-ATTTT)
MARCHF6	31664039	5	10356458	10356523	5	10356346	10356411	TTTTA-TTTCA	600-300	TTTTA-TTTCA	Expansions are massive, and present in multiple configurations. Sizes come from estimates based on kb measurements
RAPGEF2	29507423	4	160263678	160263768	4	159342526	159342616	TTTTA-TTTCA-TTTTA	200-1000-12	TTTTA-TTTCA-TTTTA	Insertion in middle of expansion and flanking
RFC1	30926972	4	39350044	39350099	4	39348424	39348479	AAGGG	400	CCCTT	Entire AAAAG sequence is replaced according to citation
SAMD12	29507423	8	119379054	119379157	8	118366815	118366918	TGAAA-TAAAA	458-598	TTTTA-TTTCA	SAMD12 allele 1 (more prevalent), sizes come from one patient, supplemental figure 6c
STARD7	31664034	2	96862804	96862859	2	96197066	96197121	TGAAA-TAAAA	274-387	TTTTA-TTTCA	Expansion and Insertion, sizes come from smallest estimate in long-read technology for 1 patient
TNRC6A	29507423	16	24624760	24624850	16	24613439	24613529	TTTTA-TTTCA-TTTTA	22-500-500	TTTTA-TTTCA-TTTTA	Slight expansion left flank of TTTTA, inserted TTTCA non-reference, and TTTTA expansion
YEATS2	31539032	3	183429975	183430010	3	183712187	183712222	TTTTA-TTTCA	800-192	TTTTA-TTTCA	Expansion and Insertion, sizes come from patient data fig 4
