## Supplemental Table 2 for "ExpansionHunter Denovo: A computational method for locating known and novel repeat expansions in short-read sequencing data"

### Sheet: Sheet1
Long Motifs
Gene	Effect	Chrom (GRCh37)	Start (0-based) (GRCh37)	End (1-based) (GRCh37)	Repeat Motif	Simulated Size (copies)
VPS13D	intronic	1	12564989	12565010	GCTGGGG	100
KIF14	intronic	1	200579461	200579482	AAAATAC	100
SYT14	intronic	1	210113072	210113096	CTACCACA	100
OTOF	intronic	2	26694682	26694706	CACATGCA	100
DYSF	intronic	2	71846031	71846055	CTCCCAGG	100
ATP2B2	intronic	3	10505689	10505710	CCCCAGA	100
GRXCR1	intronic	4	42977197	42977218	CCAAAAA	100
GRIK2	intronic	6	102424776	102424800	GGAATAGT	100
ENPP1	intronic	6	132160962	132160992	TATATACAGT	100
ADCY1	intronic	7	45751692	45751716	ATTTTATA	100
ATP6V0A4	intronic	7	138403337	138403367	GAGGAATGGG	100
MCPH1	intronic	8	6452197	6452247	CTGCAGGGGA	100
MAN1B1	intronic	9	140002557	140002578	TGCCCTG	100
PCDH15	intronic	10	55654901	55654931	CCAGGAGCCC	100
PITX3	intronic	10	103991226	103991247	GGGTCCG	100
EFEMP2	intronic	11	65637737	65637758	GAGGGCA	100
TNFSF11	intronic	13	43163961	43163985	TGAATGGA	100
TECPR2	intronic	14	102829478	102829505	CCCCGACGC	100
SPG11	intronic	15	44872813	44872834	AAAATAC	100
LINGO1	intronic	15	78038939	78038960	GGCTGGG	100
CLCN7	intronic	16	1518304	1518325	GAGGGGT	100
PHKB	intronic	16	47576082	47576103	TATAAGG	100
TECR	intronic	19	14658687	14658708	GGTCTTG	100
CAMK2A	UTR3	5	149600845	149600861	AGGGAAAG	100
ST14	UTR5	11	130029786	130029800	GCGCCCC	100
LINGO1	UTR5	15	78027344	78027358	CTCAGGG	100
TOP3A	UTR3	17	18177256	18177272	TTTTTAAA	100
eSTRs
Gene	Effect	Chrom (GRCh37)	Start (0-based) (GRCh37)	End (1-based) (GRCh37)	Repeat Motif	Simulated Size (copies)
GLE1	upstream	chr9	131258994	131259032	ATCT	200
MDM2	UTR3	chr12	69234275	69234313	GTTT	200
RFT1	intronic	chr3	53128363	53128413	AC	200
CD151	upstream	chr11	832893	832925	CGGGG	200
SMPD1	coding;UTR5	chr11	6411931	6411971	CGCTGG	200
ARL3	UTR5	chr10	104474047	104474067	CCT	200
CEP135	upstream	chr4	56813210	56813249	AAAAAC	200
SLC1A4	intronic	chr2	65218728	65218754	GTTT	200
BSCL2	downstream	chr11	62448811	62448856	GT	200
ALOX5	upstream	chr10	45869548	45869585	CGGGGG	200
TUBB4B	UTR5	chr9	140135793	140135809	CCG	200
PAH	upstream	chr12	103352152	103352208	AGC	200
