## Supplemental Table 3 for "ExpansionHunter Denovo: A computational method for locating known and novel repeat expansions in short-read sequencing data"

### Sheet: Sheet1
GeneID	Pathogenic Lower Bound	Motif	Motif Length	Simulated Size (copies)	Simulated Size (bp)	STR Tool	Rank	STR rank	Zscore || Pval
AR	38	GCA	3	58	174	EHDN_Locus	2	2	17.15
AR	38	GCA	3	88	264	EHDN_Locus	2	2	24.65
AR	38	GCA	3	138	414	EHDN_Locus	2	2	30.01
AR	38	GCA	3	1038	3114	EHDN_Locus	2	2	38.59
AR	38	GCA	3	58	174	EHDN_Motif	-1	-1	-1
AR	38	GCA	3	88	264	EHDN_Motif	-1	-1	-1
AR	38	GCA	3	138	414	EHDN_Motif	8	2	3.33
AR	38	GCA	3	1038	3114	EHDN_Motif	1	1	112.07
AR	38	GCA	3	58	174	STRetch	1	1	2e-26
AR	38	GCA	3	88	264	STRetch	1	1	2.9e-37
AR	38	GCA	3	138	414	STRetch	1	1	5.8e-38
AR	38	GCA	3	1038	3114	STRetch	1	1	3e-41
ARX	20	GCG	3	70	210	EHDN_Locus	6	4	9.65
ARX	20	GCG	3	120	360	EHDN_Locus	2	2	27.87
ARX	20	GCG	3	1020	3060	EHDN_Locus	3	3	38.59
ARX	20	GCG	3	70	210	EHDN_Motif	-1	-1	-1
ARX	20	GCG	3	120	360	EHDN_Motif	17	2	1.27
ARX	20	GCG	3	1020	3060	EHDN_Motif	1	1	85.93
ARX	20	GCG	3	70	210	STRetch	1	1	2.7e-34
ARX	20	GCG	3	120	360	STRetch	1	1	8e-51
ARX	20	GCG	3	1020	3060	STRetch	1	1	3.4e-49
ATN1	48	CAG	3	58	174	EHDN_Locus	2	2	18.22
ATN1	48	CAG	3	68	204	EHDN_Locus	2	2	24.65
ATN1	48	CAG	3	98	294	EHDN_Locus	2	2	24.65
ATN1	48	CAG	3	148	444	EHDN_Locus	2	2	33.23
ATN1	48	CAG	3	1048	3144	EHDN_Locus	2	2	36.44
ATN1	48	CAG	3	58	174	EHDN_Motif	-1	-1	-1
ATN1	48	CAG	3	68	204	EHDN_Motif	-1	-1	-1
ATN1	48	CAG	3	98	294	EHDN_Motif	-1	-1	-1
ATN1	48	CAG	3	148	444	EHDN_Motif	5	2	5.48
ATN1	48	CAG	3	1048	3144	EHDN_Motif	1	1	114.19
ATN1	48	CAG	3	58	174	STRetch	1	1	1.2e-31
ATN1	48	CAG	3	68	204	STRetch	1	1	1.6e-37
ATN1	48	CAG	3	98	294	STRetch	1	1	3.9e-35
ATN1	48	CAG	3	148	444	STRetch	1	1	9.1e-40
ATN1	48	CAG	3	1048	3144	STRetch	1	1	1.8e-44
ATXN1	39	CTG	3	59	177	EHDN_Locus	4	3	10.71
ATXN1	39	CTG	3	89	267	EHDN_Locus	1	1	28.94
ATXN1	39	CTG	3	139	417	EHDN_Locus	2	2	36.43
ATXN1	39	CTG	3	1039	3117	EHDN_Locus	2	2	32.15
ATXN1	39	CTG	3	59	177	EHDN_Motif	-1	-1	-1
ATXN1	39	CTG	3	89	267	EHDN_Motif	-1	-1	-1
ATXN1	39	CTG	3	139	417	EHDN_Motif	-1	-1	-1
ATXN1	39	CTG	3	1039	3117	EHDN_Motif	1	1	28.55
ATXN1	39	CTG	3	59	177	STRetch	1	1	7e-25
ATXN1	39	CTG	3	89	267	STRetch	1	1	8.6e-36
ATXN1	39	CTG	3	139	417	STRetch	1	1	9.8e-39
ATXN1	39	CTG	3	1039	3117	STRetch	1	1	1.5e-36
ATXN2	33	CTG	3	53	159	EHDN_Locus	2	2	17.15
ATXN2	33	CTG	3	83	249	EHDN_Locus	2	2	28.94
ATXN2	33	CTG	3	133	399	EHDN_Locus	1	1	49.3
ATXN2	33	CTG	3	1033	3099	EHDN_Locus	2	2	39.66
ATXN2	33	CTG	3	53	159	EHDN_Motif	-1	-1	-1
ATXN2	33	CTG	3	83	249	EHDN_Motif	-1	-1	-1
ATXN2	33	CTG	3	133	399	EHDN_Motif	5	2	5.31
ATXN2	33	CTG	3	1033	3099	EHDN_Motif	1	1	50.46
ATXN2	33	CTG	3	53	159	STRetch	1	1	1e-30
ATXN2	33	CTG	3	83	249	STRetch	1	1	1.8e-40
ATXN2	33	CTG	3	133	399	STRetch	1	1	2.7e-50
ATXN2	33	CTG	3	1033	3099	STRetch	1	1	1.5e-42
ATXN7	37	CAG	3	57	171	EHDN_Locus	4	3	10.72
ATXN7	37	CAG	3	57	171	EHDN_Motif	-1	-1	-1
ATXN7	37	CAG	3	57	171	STRetch	1	1	9.5e-30
ATXN7	37	CAG	3	87	261	STRetch	1	1	1.5e-42
CACNA1A	20	CTG	3	70	210	EHDN_Locus	2	2	21.44
CACNA1A	20	CTG	3	120	360	EHDN_Locus	1	1	36.44
CACNA1A	20	CTG	3	1020	3060	EHDN_Locus	1	1	45.02
CACNA1A	20	CTG	3	70	210	EHDN_Motif	-1	-1	-1
CACNA1A	20	CTG	3	120	360	EHDN_Motif	11	2	2.02
CACNA1A	20	CTG	3	1020	3060	EHDN_Motif	1	1	109.98
CACNA1A	20	CTG	3	70	210	STRetch	1	1	4.5e-48
CACNA1A	20	CTG	3	120	360	STRetch	1	1	2.5e-46
CACNA1A	20	CTG	3	1020	3060	STRetch	1	1	3.4e-49
COMP	6	GTC	3	56	168	EHDN_Locus	13	8	5.36
COMP	6	GTC	3	106	318	EHDN_Locus	2	2	31.08
COMP	6	GTC	3	1006	3018	EHDN_Locus	2	2	33.23
COMP	6	GTC	3	56	168	EHDN_Motif	22	2	1.07
COMP	6	GTC	3	106	318	EHDN_Motif	23	2	1.07
COMP	6	GTC	3	1006	3018	EHDN_Motif	1	1	202.58
COMP	6	GTC	3	56	168	STRetch	0	0	.
COMP	6	GTC	3	106	318	STRetch	0	0	.
COMP	6	GTC	3	1006	3018	STRetch	0	0	.
DMPK	50	CAG	3	50	150	EHDN_Locus	7	5	8.57
DMPK	50	CAG	3	60	180	EHDN_Locus	4	3	12.86
DMPK	50	CAG	3	70	210	EHDN_Locus	4	3	11.79
DMPK	50	CAG	3	100	300	EHDN_Locus	2	2	32.15
DMPK	50	CAG	3	150	450	EHDN_Locus	2	2	37.51
DMPK	50	CAG	3	1050	3150	EHDN_Locus	1	1	41.8
DMPK	50	CAG	3	50	150	EHDN_Motif	-1	-1	-1
DMPK	50	CAG	3	60	180	EHDN_Motif	-1	-1	-1
DMPK	50	CAG	3	70	210	EHDN_Motif	-1	-1	-1
DMPK	50	CAG	3	100	300	EHDN_Motif	-1	-1	-1
DMPK	50	CAG	3	150	450	EHDN_Motif	5	2	5.61
DMPK	50	CAG	3	1050	3150	EHDN_Motif	1	1	93.54
DMPK	50	CAG	3	50	150	STRetch	5	5	3.6e-21
DMPK	50	CAG	3	60	180	STRetch	1	1	2.2e-27
DMPK	50	CAG	3	70	210	STRetch	1	1	2.7e-36
DMPK	50	CAG	3	100	300	STRetch	1	1	2.8e-39
DMPK	50	CAG	3	150	450	STRetch	1	1	1.1e-42
DMPK	50	CAG	3	1050	3150	STRetch	1	1	6.1e-44
HTT	36	CAG	3	56	168	EHDN_Locus	2	2	16.08
HTT	36	CAG	3	86	258	EHDN_Locus	2	2	33.23
HTT	36	CAG	3	136	408	EHDN_Locus	2	2	37.51
HTT	36	CAG	3	1036	3108	EHDN_Locus	2	2	39.66
HTT	36	CAG	3	56	168	EHDN_Motif	-1	-1	-1
HTT	36	CAG	3	86	258	EHDN_Motif	-1	-1	-1
HTT	36	CAG	3	136	408	EHDN_Motif	-1	-1	-1
HTT	36	CAG	3	1036	3108	EHDN_Motif	1	1	52.03
HTT	36	CAG	3	56	168	STRetch	9	9	5e-14
HTT	36	CAG	3	86	258	STRetch	1	1	6.7e-42
HTT	36	CAG	3	136	408	STRetch	1	1	3.4e-43
HTT	36	CAG	3	1036	3108	STRetch	1	1	4.8e-45
JPH3	41	GCT	3	51	153	EHDN_Locus	-1	-1	-1
JPH3	41	GCT	3	61	183	EHDN_Locus	12	8	5.36
JPH3	41	GCT	3	91	273	EHDN_Locus	4	3	12.86
JPH3	41	GCT	3	141	423	EHDN_Locus	2	2	32.15
JPH3	41	GCT	3	1041	3123	EHDN_Locus	2	2	32.15
JPH3	41	GCT	3	51	153	EHDN_Motif	-1	-1	-1
JPH3	41	GCT	3	61	183	EHDN_Motif	-1	-1	-1
JPH3	41	GCT	3	91	273	EHDN_Motif	-1	-1	-1
JPH3	41	GCT	3	141	423	EHDN_Motif	-1	-1	-1
JPH3	41	GCT	3	1041	3123	EHDN_Motif	1	1	99.12
JPH3	41	GCT	3	51	153	STRetch	2	2	9.7e-25
JPH3	41	GCT	3	61	183	STRetch	5	5	1.9e-21
JPH3	41	GCT	3	91	273	STRetch	1	1	1.2e-31
JPH3	41	GCT	3	141	423	STRetch	1	1	7.6e-44
JPH3	41	GCT	3	1041	3123	STRetch	1	1	9.1e-40
PPP2R2B	43	GCT	3	53	159	EHDN_Locus	-1	-1	-1
PPP2R2B	43	GCT	3	63	189	EHDN_Locus	4	3	10.72
PPP2R2B	43	GCT	3	93	279	EHDN_Locus	2	2	17.15
PPP2R2B	43	GCT	3	143	429	EHDN_Locus	2	2	31.08
PPP2R2B	43	GCT	3	1043	3129	EHDN_Locus	2	2	37.51
PPP2R2B	43	GCT	3	53	159	EHDN_Motif	-1	-1	-1
PPP2R2B	43	GCT	3	63	189	EHDN_Motif	-1	-1	-1
PPP2R2B	43	GCT	3	93	279	EHDN_Motif	-1	-1	-1
PPP2R2B	43	GCT	3	143	429	EHDN_Motif	10	2	2.92
PPP2R2B	43	GCT	3	1043	3129	EHDN_Motif	1	1	133.54
PPP2R2B	43	GCT	3	53	159	STRetch	1	1	4.9e-39
PPP2R2B	43	GCT	3	63	189	STRetch	1	1	9.4e-37
PPP2R2B	43	GCT	3	93	279	STRetch	1	1	1.6e-37
PPP2R2B	43	GCT	3	143	429	STRetch	1	1	3.4e-43
PPP2R2B	43	GCT	3	1043	3129	STRetch	1	1	1.2e-48
TCF4	40	CAG	3	50	150	EHDN_Locus	7	5	8.65
TCF4	40	CAG	3	60	180	EHDN_Locus	7	5	9.13
TCF4	40	CAG	3	90	270	EHDN_Locus	2	2	26.64
TCF4	40	CAG	3	140	420	EHDN_Locus	3	3	13.43
TCF4	40	CAG	3	1040	3120	EHDN_Locus	1	1	41.73
TCF4	40	CAG	3	50	150	EHDN_Motif	-1	-1	-1
TCF4	40	CAG	3	60	180	EHDN_Motif	-1	-1	-1
TCF4	40	CAG	3	90	270	EHDN_Motif	-1	-1	-1
TCF4	40	CAG	3	140	420	EHDN_Motif	9	2	3.33
TCF4	40	CAG	3	1040	3120	EHDN_Motif	1	1	111.41
TCF4	40	CAG	3	50	150	STRetch	7	7	1.4e-15
TCF4	40	CAG	3	60	180	STRetch	5	5	2.9e-19
TCF4	40	CAG	3	90	270	STRetch	1	1	6.3e-31
TCF4	40	CAG	3	140	420	STRetch	1	1	3.3e-37
TCF4	40	CAG	3	1040	3120	STRetch	1	1	8.7e-41
