## Supplemental Table 4 for "ExpansionHunter Denovo: A computational method for locating known and novel repeat expansions in short-read sequencing data"

### Sheet: Sheet1
GeneID	Pathogenic Lower Bound	Motif	Motif Length	Simulated Size	Size In BP	STR Tool	Rank	STRrank	Zscore||Pval
AFF2	200	GCC	3	200	600	EHDN_Locus	1	1	53.52
AFF2	200	GCC	3	210	630	EHDN_Locus	1	1	42.78
AFF2	200	GCC	3	220	660	EHDN_Locus	1	1	49.19
AFF2	200	GCC	3	200	600	EHDN_Motif	5	2	8.78
AFF2	200	GCC	3	210	630	EHDN_Motif	3	1	10.94
AFF2	200	GCC	3	220	660	EHDN_Motif	1	1	13.07
AFF2	200	GCC	3	200	600	STRetch	1	1	2.8e-35
AFF2	200	GCC	3	210	630	STRetch	1	1	1.9e-34
AFF2	200	GCC	3	220	660	STRetch	1	1	7.2e-35
AFF2	200	GCC	3	250	750	STRetch	1	1	2.4e-29
AFF2	200	GCC	3	300	900	STRetch	1	1	7.8e-31
AFF3	300	GCC	3	300	900	EHDN_Locus	2	2	21.42
AFF3	300	GCC	3	310	930	EHDN_Locus	2	2	40.71
AFF3	300	GCC	3	320	960	EHDN_Locus	2	2	31.07
AFF3	300	GCC	3	300	900	EHDN_Motif	3	1	11.97
AFF3	300	GCC	3	310	930	EHDN_Motif	1	1	20.54
AFF3	300	GCC	3	320	960	EHDN_Motif	1	1	16.29
AFF3	300	GCC	3	300	900	STRetch	1	1	3.1e-27
AFF3	300	GCC	3	310	930	STRetch	1	1	2.5e-31
AFF3	300	GCC	3	320	960	STRetch	1	1	3.5e-29
AFF3	300	GCC	3	350	1050	STRetch	1	1	1.2e-27
AFF3	300	GCC	3	400	1200	STRetch	1	1	1.5e-29
ATXN10	280	ATTCT	5	280	1400	EHDN_Locus	12	8	5.36
ATXN10	280	ATTCT	5	290	1450	EHDN_Locus	32	20	3.22
ATXN10	280	ATTCT	5	300	1500	EHDN_Locus	10	7	6.43
ATXN10	280	ATTCT	5	330	1650	EHDN_Locus	5	3	9.65
ATXN10	280	ATTCT	5	380	1900	EHDN_Locus	7	5	9.65
ATXN10	280	ATTCT	5	1280	6400	EHDN_Locus	8	6	7.5
ATXN10	280	ATTCT	5	280	1400	EHDN_Motif	-1	-1	-1
ATXN10	280	ATTCT	5	290	1450	EHDN_Motif	-1	-1	-1
ATXN10	280	ATTCT	5	300	1500	EHDN_Motif	-1	-1	-1
ATXN10	280	ATTCT	5	330	1650	EHDN_Motif	-1	-1	-1
ATXN10	280	ATTCT	5	380	1900	EHDN_Motif	-1	-1	-1
ATXN10	280	ATTCT	5	1280	6400	EHDN_Motif	5	2	5.89
ATXN10	280	ATTCT	5	280	1400	STRetch	1	1	1.1e-26
ATXN10	280	ATTCT	5	290	1450	STRetch	1	1	9.5e-30
ATXN10	280	ATTCT	5	300	1500	STRetch	1	1	9.3e-29
ATXN10	280	ATTCT	5	330	1650	STRetch	1	1	9.5e-30
ATXN10	280	ATTCT	5	380	1900	STRetch	1	1	9.3e-29
ATXN10	280	ATTCT	5	1280	6400	STRetch	1	1	1.4e-25
ATXN3	55	CTG	3	55	165	EHDN_Locus	8	6	7.5
ATXN3	55	CTG	3	65	195	EHDN_Locus	4	3	10.72
ATXN3	55	CTG	3	75	225	EHDN_Locus	2	2	21.44
ATXN3	55	CTG	3	55	165	EHDN_Motif	-1	-1	-1
ATXN3	55	CTG	3	65	195	EHDN_Motif	-1	-1	-1
ATXN3	55	CTG	3	75	225	EHDN_Motif	-1	-1	-1
ATXN3	55	CTG	3	55	165	STRetch	7	7	2e-17
ATXN3	55	CTG	3	65	195	STRetch	7	7	1.9e-16
ATXN3	55	CTG	3	75	225	STRetch	3	3	1.8e-23
ATXN3	55	CTG	3	105	315	STRetch	7	7	2e-17
ATXN8	80	CTG	3	80	240	EHDN_Locus	8	6	7.22
ATXN8	80	CTG	3	90	270	EHDN_Locus	4	3	12.1
ATXN8	80	CTG	3	100	300	EHDN_Locus	4	3	10.83
ATXN8	80	CTG	3	130	390	EHDN_Locus	2	2	18.22
ATXN8	80	CTG	3	180	540	EHDN_Locus	2	2	21.96
ATXN8	80	CTG	3	1080	3240	EHDN_Locus	2	2	21.69
ATXN8	80	CTG	3	80	240	EHDN_Motif	-1	-1	-1
ATXN8	80	CTG	3	90	270	EHDN_Motif	-1	-1	-1
ATXN8	80	CTG	3	100	300	EHDN_Motif	10	2	2.26
ATXN8	80	CTG	3	130	390	EHDN_Motif	15	2	1.3
ATXN8	80	CTG	3	180	540	EHDN_Motif	5	2	4.96
ATXN8	80	CTG	3	1080	3240	EHDN_Motif	1	1	129.09
ATXN8	80	CTG	3	80	240	STRetch	1	1	7.8e-32
ATXN8	80	CTG	3	90	270	STRetch	1	1	1.8e-37
ATXN8	80	CTG	3	100	300	STRetch	1	1	1.5e-33
ATXN8	80	CTG	3	130	390	STRetch	1	1	5.6e-41
ATXN8	80	CTG	3	180	540	STRetch	1	1	6.1e-46
ATXN8	80	CTG	3	1080	3240	STRetch	1	1	5.6e-41
C11orf80	500	GCG	3	500	1500	EHDN_Locus	2	2	27.87
C11orf80	500	GCG	3	510	1530	EHDN_Locus	1	1	30.01
C11orf80	500	GCG	3	520	1560	EHDN_Locus	2	2	27.87
C11orf80	500	GCG	3	500	1500	EHDN_Motif	1	1	37.69
C11orf80	500	GCG	3	510	1530	EHDN_Motif	1	1	41.99
C11orf80	500	GCG	3	520	1560	EHDN_Motif	1	1	43.07
C11orf80	500	GCG	3	500	1500	STRetch	1	1	4.1e-38
C11orf80	500	GCG	3	510	1530	STRetch	1	1	8.9e-39
C11orf80	500	GCG	3	520	1560	STRetch	1	1	2.6e-41
C11orf80	500	GCG	3	550	1650	STRetch	1	1	4.4e-43
C11orf80	500	GCG	3	600	1800	STRetch	1	1	6.6e-49
C9orf72	30	GGCCCC	6	30	180	EHDN_Locus	6	4	9.73
C9orf72	30	GGCCCC	6	40	240	EHDN_Locus	2	2	20.35
C9orf72	30	GGCCCC	6	50	300	EHDN_Locus	2	2	31.05
C9orf72	30	GGCCCC	6	80	480	EHDN_Locus	1	1	45
C9orf72	30	GGCCCC	6	130	780	EHDN_Locus	2	2	38.56
C9orf72	30	GGCCCC	6	1030	6180	EHDN_Locus	1	1	41.75
C9orf72	30	GGCCCC	6	30	180	EHDN_Motif	-1	-1	-1
C9orf72	30	GGCCCC	6	40	240	EHDN_Motif	-1	-1	-1
C9orf72	30	GGCCCC	6	50	300	EHDN_Motif	10	2	2.14
C9orf72	30	GGCCCC	6	80	480	EHDN_Motif	8	2	3.22
C9orf72	30	GGCCCC	6	130	780	EHDN_Motif	1	1	23.58
C9orf72	30	GGCCCC	6	1030	6180	EHDN_Motif	1	1	391.22
C9orf72	30	GGCCCC	6	30	180	STRetch	14	14	6.3e-07
C9orf72	30	GGCCCC	6	40	240	STRetch	11	11	1.4e-09
C9orf72	30	GGCCCC	6	50	300	STRetch	10	10	3e-11
C9orf72	30	GGCCCC	6	80	480	STRetch	10	10	2.8e-10
C9orf72	30	GGCCCC	6	130	780	STRetch	10	10	5.5e-10
C9orf72	30	GGCCCC	6	1030	6180	STRetch	10	10	2.8e-10
CBL	500	CGG	3	500	1500	EHDN_Locus	2	2	34.3
CBL	500	CGG	3	510	1530	EHDN_Locus	1	1	42.87
CBL	500	CGG	3	520	1560	EHDN_Locus	2	2	39.66
CBL	500	CGG	3	550	1650	EHDN_Locus	1	1	41.8
CBL	500	CGG	3	600	1800	EHDN_Locus	2	2	38.59
CBL	500	CGG	3	1500	4500	EHDN_Locus	2	2	45.02
CBL	500	CGG	3	500	1500	EHDN_Motif	1	1	37.71
CBL	500	CGG	3	510	1530	EHDN_Motif	1	1	36.63
CBL	500	CGG	3	520	1560	EHDN_Motif	1	1	38.78
CBL	500	CGG	3	550	1650	EHDN_Motif	1	1	39.86
CBL	500	CGG	3	600	1800	EHDN_Motif	1	1	58.09
CBL	500	CGG	3	1500	4500	EHDN_Motif	1	1	152.41
CBL	500	CGG	3	500	1500	STRetch	1	1	3.4e-43
CBL	500	CGG	3	510	1530	STRetch	1	1	6.4e-47
CBL	500	CGG	3	520	1560	STRetch	1	1	4.5e-48
CBL	500	CGG	3	550	1650	STRetch	1	1	4.5e-48
CBL	500	CGG	3	600	1800	STRetch	1	1	6.4e-47
CBL	500	CGG	3	1500	4500	STRetch	1	1	2.5e-46
CNBP	50	CAGG	4	50	200	EHDN_Locus	2	2	28.94
CNBP	50	CAGG	4	60	240	EHDN_Locus	2	2	28.91
CNBP	50	CAGG	4	70	280	EHDN_Locus	1	1	41.8
CNBP	50	CAGG	4	100	400	EHDN_Locus	2	2	36.44
CNBP	50	CAGG	4	150	600	EHDN_Locus	1	1	50.38
CNBP	50	CAGG	4	1050	4200	EHDN_Locus	1	1	46.09
CNBP	50	CAGG	4	50	200	EHDN_Motif	-1	-1	-1
CNBP	50	CAGG	4	60	240	EHDN_Motif	-1	-1	-1
CNBP	50	CAGG	4	70	280	EHDN_Motif	22	2	1.07
CNBP	50	CAGG	4	100	400	EHDN_Motif	7	2	4.29
CNBP	50	CAGG	4	150	600	EHDN_Motif	5	2	9.95
CNBP	50	CAGG	4	1050	4200	EHDN_Motif	1	1	183.28
CNBP	50	CAGG	4	50	200	STRetch	1	1	9.1e-34
CNBP	50	CAGG	4	60	240	STRetch	1	1	3.1e-38
CNBP	50	CAGG	4	70	280	STRetch	1	1	3.9e-45
CNBP	50	CAGG	4	100	400	STRetch	1	1	6.6e-41
CNBP	50	CAGG	4	150	600	STRetch	1	1	2.2e-48
CNBP	50	CAGG	4	1050	4200	STRetch	1	1	5.6e-44
DIP2B	500	GGC	3	500	1500	EHDN_Locus	1	1	43.94
DIP2B	500	GGC	3	510	1530	EHDN_Locus	1	1	48.23
DIP2B	500	GGC	3	520	1560	EHDN_Locus	2	2	30.01
DIP2B	500	GGC	3	550	1650	EHDN_Locus	2	2	32.15
DIP2B	500	GGC	3	600	1800	EHDN_Locus	2	2	37.51
DIP2B	500	GGC	3	1500	4500	EHDN_Locus	3	3	38.58
DIP2B	500	GGC	3	500	1500	EHDN_Motif	1	1	38.8
DIP2B	500	GGC	3	510	1530	EHDN_Motif	1	1	49.48
DIP2B	500	GGC	3	520	1560	EHDN_Motif	1	1	44.14
DIP2B	500	GGC	3	550	1650	EHDN_Motif	1	1	43.07
DIP2B	500	GGC	3	600	1800	EHDN_Motif	1	1	45.22
DIP2B	500	GGC	3	1500	4500	EHDN_Motif	1	1	133.08
DIP2B	500	GGC	3	500	1500	STRetch	-1	-1	-1
DIP2B	500	GGC	3	510	1530	STRetch	-1	-1	-1
DIP2B	500	GGC	3	520	1560	STRetch	-1	-1	-1
DIP2B	500	GGC	3	550	1650	STRetch	-1	-1	-1
DIP2B	500	GGC	3	600	1800	STRetch	-1	-1	-1
DIP2B	500	GGC	3	1500	4500	STRetch	-1	-1	-1
FMR1	200	CGG	3	200	600	EHDN_Locus	2	2	36.94
FMR1	200	CGG	3	210	630	EHDN_Locus	1	1	50.95
FMR1	200	CGG	3	220	660	EHDN_Locus	2	2	33.74
FMR1	200	CGG	3	250	750	EHDN_Locus	2	2	37.03
FMR1	200	CGG	3	300	900	EHDN_Locus	1	1	41.28
FMR1	200	CGG	3	1200	3600	EHDN_Locus	1	1	45.65
FMR1	200	CGG	3	200	600	EHDN_Motif	6	2	4.48
FMR1	200	CGG	3	210	630	EHDN_Motif	3	1	11.95
FMR1	200	CGG	3	220	660	EHDN_Motif	2	1	14.11
FMR1	200	CGG	3	250	750	EHDN_Motif	2	1	14.14
FMR1	200	CGG	3	300	900	EHDN_Motif	1	1	15.22
FMR1	200	CGG	3	1200	3600	EHDN_Motif	1	1	103.09
FMR1	200	CGG	3	200	600	STRetch	16	16	3.2e-07
FMR1	200	CGG	3	210	630	STRetch	11	11	2.7e-08
FMR1	200	CGG	3	220	660	STRetch	15	15	4.8e-07
FMR1	200	CGG	3	250	750	STRetch	14	14	3.7e-07
FMR1	200	CGG	3	300	900	STRetch	13	13	1e-07
FMR1	200	CGG	3	1200	3600	STRetch	11	11	4.9e-08
FRA10AC1	200	CCG	3	200	600	EHDN_Locus	1	1	46.09
FRA10AC1	200	CCG	3	210	630	EHDN_Locus	1	1	42.87
FRA10AC1	200	CCG	3	220	660	EHDN_Locus	1	1	47.16
FRA10AC1	200	CCG	3	250	750	EHDN_Locus	2	2	34.3
FRA10AC1	200	CCG	3	300	900	EHDN_Locus	2	2	39.66
FRA10AC1	200	CCG	3	1200	3600	EHDN_Locus	2	2	47.16
FRA10AC1	200	CCG	3	200	600	EHDN_Motif	7	2	4.46
FRA10AC1	200	CCG	3	210	630	EHDN_Motif	7	2	3.43
FRA10AC1	200	CCG	3	220	660	EHDN_Motif	1	1	13.06
FRA10AC1	200	CCG	3	250	750	EHDN_Motif	2	1	18.42
FRA10AC1	200	CCG	3	300	900	EHDN_Motif	4	1	12
FRA10AC1	200	CCG	3	1200	3600	EHDN_Motif	1	1	102
FRA10AC1	200	CCG	3	200	600	STRetch	1	1	1.3e-38
FRA10AC1	200	CCG	3	210	630	STRetch	1	1	1.2e-36
FRA10AC1	200	CCG	3	220	660	STRetch	1	1	6.2e-41
FRA10AC1	200	CCG	3	250	750	STRetch	1	1	2.2e-33
FRA10AC1	200	CCG	3	300	900	STRetch	1	1	1.7e-40
FRA10AC1	200	CCG	3	1200	3600	STRetch	1	1	6.2e-41
FXN	66	GAA	3	66	198	EHDN_Locus	3	3	15.01
FXN	66	GAA	3	76	228	EHDN_Locus	2	2	27.87
FXN	66	GAA	3	86	258	EHDN_Locus	2	2	18.22
FXN	66	GAA	3	66	198	EHDN_Motif	-1	-1	-1
FXN	66	GAA	3	76	228	EHDN_Motif	-1	-1	-1
FXN	66	GAA	3	86	258	EHDN_Motif	-1	-1	-1
FXN	66	GAA	3	66	198	STRetch	10	10	1.1e-10
FXN	66	GAA	3	76	228	STRetch	10	10	1.4e-12
FXN	66	GAA	3	86	258	STRetch	31	31	0.033
FXN	66	GAA	3	116	348	STRetch	7	7	8.1e-16
FXN	66	GAA	3	166	498	STRetch	10	10	1.1e-10
GLS	650	GCA	3	650	1950	EHDN_Locus	2	2	31.08
GLS	650	GCA	3	660	1980	EHDN_Locus	2	2	40.73
GLS	650	GCA	3	670	2010	EHDN_Locus	2	2	28.94
GLS	650	GCA	3	700	2100	EHDN_Locus	1	1	43.94
GLS	650	GCA	3	750	2250	EHDN_Locus	2	2	37.51
GLS	650	GCA	3	1650	4950	EHDN_Locus	2	2	31.08
GLS	650	GCA	3	650	1950	EHDN_Motif	1	1	59.85
GLS	650	GCA	3	660	1980	EHDN_Motif	1	1	80.33
GLS	650	GCA	3	670	2010	EHDN_Motif	1	1	25.88
GLS	650	GCA	3	700	2100	EHDN_Motif	1	1	51.83
GLS	650	GCA	3	750	2250	EHDN_Motif	1	1	54.4
GLS	650	GCA	3	1650	4950	EHDN_Motif	1	1	232.64
GLS	650	GCA	3	650	1950	STRetch	1	1	3.3e-37
GLS	650	GCA	3	660	1980	STRetch	1	1	2.7e-47
GLS	650	GCA	3	670	2010	STRetch	1	1	1.8e-36
GLS	650	GCA	3	700	2100	STRetch	1	1	2.2e-48
GLS	650	GCA	3	750	2250	STRetch	1	1	5.4e-42
GLS	650	GCA	3	1650	4950	STRetch	1	1	1.2e-38
LOC642361-NUTM2B-AS1	90	CGG	3	90	270	EHDN_Locus	-1	-1	-1
LOC642361-NUTM2B-AS1	90	CGG	3	100	300	EHDN_Locus	-1	-1	-1
LOC642361-NUTM2B-AS1	90	CGG	3	110	330	EHDN_Locus	-1	-1	-1
LOC642361-NUTM2B-AS1	90	CGG	3	140	420	EHDN_Locus	-1	-1	-1
LOC642361-NUTM2B-AS1	90	CGG	3	190	570	EHDN_Locus	-1	-1	-1
LOC642361-NUTM2B-AS1	90	CGG	3	1090	3270	EHDN_Locus	-1	-1	-1
LOC642361-NUTM2B-AS1	90	CGG	3	90	270	EHDN_Motif	-1	-1	-1
LOC642361-NUTM2B-AS1	90	CGG	3	100	300	EHDN_Motif	-1	-1	-1
LOC642361-NUTM2B-AS1	90	CGG	3	110	330	EHDN_Motif	-1	-1	-1
LOC642361-NUTM2B-AS1	90	CGG	3	140	420	EHDN_Motif	8	2	3.42
LOC642361-NUTM2B-AS1	90	CGG	3	190	570	EHDN_Motif	2	1	10.91
LOC642361-NUTM2B-AS1	90	CGG	3	1090	3270	EHDN_Motif	1	1	190.99
LOC642361-NUTM2B-AS1	90	CGG	3	90	270	STRetch	-1	-1	-1
LOC642361-NUTM2B-AS1	90	CGG	3	100	300	STRetch	-1	-1	-1
LOC642361-NUTM2B-AS1	90	CGG	3	110	330	STRetch	-1	-1	-1
LOC642361-NUTM2B-AS1	90	CGG	3	140	420	STRetch	-1	-1	-1
LOC642361-NUTM2B-AS1	90	CGG	3	190	570	STRetch	-1	-1	-1
LOC642361-NUTM2B-AS1	90	CGG	3	1090	3270	STRetch	-1	-1	-1
LRP12	90	CCG	3	90	270	EHDN_Locus	2	2	23.58
LRP12	90	CCG	3	100	300	EHDN_Locus	2	2	30.01
LRP12	90	CCG	3	110	330	EHDN_Locus	2	2	35.37
LRP12	90	CCG	3	140	420	EHDN_Locus	1	1	46.09
LRP12	90	CCG	3	190	570	EHDN_Locus	2	2	39.66
LRP12	90	CCG	3	1090	3270	EHDN_Locus	3	3	35.37
LRP12	90	CCG	3	90	270	EHDN_Motif	-1	-1	-1
LRP12	90	CCG	3	100	300	EHDN_Motif	-1	-1	-1
LRP12	90	CCG	3	110	330	EHDN_Motif	17	2	1.26
LRP12	90	CCG	3	140	420	EHDN_Motif	5	2	5.58
LRP12	90	CCG	3	190	570	EHDN_Motif	8	2	3.41
LRP12	90	CCG	3	1090	3270	EHDN_Motif	1	1	103.11
LRP12	90	CCG	3	90	270	STRetch	1	1	7.6e-44
LRP12	90	CCG	3	100	300	STRetch	1	1	1e-45
LRP12	90	CCG	3	110	330	STRetch	1	1	1e-45
LRP12	90	CCG	3	140	420	STRetch	1	1	2.7e-50
LRP12	90	CCG	3	190	570	STRetch	1	1	7.6e-44
LRP12	90	CCG	3	1090	3270	STRetch	1	1	7.2e-42
NOP56	1500	GGCCTG	6	1500	9000	EHDN_Locus	1	1	42.87
NOP56	1500	GGCCTG	6	1510	9060	EHDN_Locus	1	1	46.09
NOP56	1500	GGCCTG	6	1520	9120	EHDN_Locus	2	2	32.15
NOP56	1500	GGCCTG	6	1500	9000	EHDN_Motif	1	1	582
NOP56	1500	GGCCTG	6	1510	9060	EHDN_Motif	1	1	557.35
NOP56	1500	GGCCTG	6	1520	9120	EHDN_Motif	1	1	585.22
NOP56	1500	GGCCTG	6	1500	9000	STRetch	1	1	5.4e-40
NOP56	1500	GGCCTG	6	1510	9060	STRetch	1	1	8.8e-45
NOP56	1500	GGCCTG	6	1520	9120	STRetch	1	1	4.7e-35
NOP56	1500	GGCCTG	6	1550	9300	STRetch	1	1	2.3e-36
NOTCH2NLC-NBPF19	90	GGC	3	90	270	EHDN_Locus	-1	-1	-1
NOTCH2NLC-NBPF19	90	GGC	3	100	300	EHDN_Locus	-1	-1	-1
NOTCH2NLC-NBPF19	90	GGC	3	110	330	EHDN_Locus	-1	-1	-1
NOTCH2NLC-NBPF19	90	GGC	3	140	420	EHDN_Locus	-1	-1	-1
NOTCH2NLC-NBPF19	90	GGC	3	190	570	EHDN_Locus	-1	-1	-1
NOTCH2NLC-NBPF19	90	GGC	3	1090	3270	EHDN_Locus	-1	-1	-1
NOTCH2NLC-NBPF19	90	GGC	3	90	270	EHDN_Motif	-1	-1	-1
NOTCH2NLC-NBPF19	90	GGC	3	100	300	EHDN_Motif	-1	-1	-1
NOTCH2NLC-NBPF19	90	GGC	3	110	330	EHDN_Motif	10	2	2.35
NOTCH2NLC-NBPF19	90	GGC	3	140	420	EHDN_Motif	10	2	2.34
NOTCH2NLC-NBPF19	90	GGC	3	190	570	EHDN_Motif	2	1	15.2
NOTCH2NLC-NBPF19	90	GGC	3	1090	3270	EHDN_Motif	1	1	211.35
NOTCH2NLC-NBPF19	90	GGC	3	90	270	STRetch	-1	-1	-1
NOTCH2NLC-NBPF19	90	GGC	3	100	300	STRetch	-1	-1	-1
NOTCH2NLC-NBPF19	90	GGC	3	110	330	STRetch	-1	-1	-1
NOTCH2NLC-NBPF19	90	GGC	3	140	420	STRetch	-1	-1	-1
NOTCH2NLC-NBPF19	90	GGC	3	190	570	STRetch	-1	-1	-1
NOTCH2NLC-NBPF19	90	GGC	3	1090	3270	STRetch	-1	-1	-1
TMEM185A	300	GCC	3	300	900	EHDN_Locus	2	2	37.51
TMEM185A	300	GCC	3	310	930	EHDN_Locus	2	2	34.3
TMEM185A	300	GCC	3	320	960	EHDN_Locus	1	1	45.02
TMEM185A	300	GCC	3	350	1050	EHDN_Locus	2	2	39.66
TMEM185A	300	GCC	3	400	1200	EHDN_Locus	2	2	39.66
TMEM185A	300	GCC	3	1300	3900	EHDN_Locus	2	2	49.3
TMEM185A	300	GCC	3	300	900	EHDN_Motif	1	1	22.69
TMEM185A	300	GCC	3	310	930	EHDN_Motif	1	1	21.63
TMEM185A	300	GCC	3	320	960	EHDN_Motif	1	1	25.9
TMEM185A	300	GCC	3	350	1050	EHDN_Motif	1	1	20.55
TMEM185A	300	GCC	3	400	1200	EHDN_Motif	1	1	25.92
TMEM185A	300	GCC	3	1300	3900	EHDN_Motif	1	1	113.81
TMEM185A	300	GCC	3	300	900	STRetch	-1	-1	-1
TMEM185A	300	GCC	3	310	930	STRetch	-1	-1	-1
TMEM185A	300	GCC	3	320	960	STRetch	-1	-1	-1
TMEM185A	300	GCC	3	350	1050	STRetch	-1	-1	-1
TMEM185A	300	GCC	3	400	1200	STRetch	-1	-1	-1
TMEM185A	300	GCC	3	1300	3900	STRetch	-1	-1	-1
XYLT1	500	GCC	3	500	1500	EHDN_Locus	2	2	38.56
XYLT1	500	GCC	3	510	1530	EHDN_Locus	1	1	42.86
XYLT1	500	GCC	3	520	1560	EHDN_Locus	1	1	42.84
XYLT1	500	GCC	3	550	1650	EHDN_Locus	2	2	28.93
XYLT1	500	GCC	3	600	1800	EHDN_Locus	2	2	34.26
XYLT1	500	GCC	3	1500	4500	EHDN_Locus	2	2	53.57
XYLT1	500	GCC	3	500	1500	EHDN_Motif	1	1	40.93
XYLT1	500	GCC	3	510	1530	EHDN_Motif	1	1	47.3
XYLT1	500	GCC	3	520	1560	EHDN_Motif	1	1	40.93
XYLT1	500	GCC	3	550	1650	EHDN_Motif	1	1	41.97
XYLT1	500	GCC	3	600	1800	EHDN_Motif	1	1	47.31
XYLT1	500	GCC	3	1500	4500	EHDN_Motif	1	1	126.66
XYLT1	500	GCC	3	500	1500	STRetch	-1	-1	-1
XYLT1	500	GCC	3	510	1530	STRetch	-1	-1	-1
XYLT1	500	GCC	3	520	1560	STRetch	-1	-1	-1
XYLT1	500	GCC	3	550	1650	STRetch	-1	-1	-1
XYLT1	500	GCC	3	600	1800	STRetch	-1	-1	-1
XYLT1	500	GCC	3	1500	4500	STRetch	-1	-1	-1
ZNF713	85	CGG	3	85	255	EHDN_Locus	2	2	28.92
ZNF713	85	CGG	3	95	285	EHDN_Locus	2	2	26.8
ZNF713	85	CGG	3	105	315	EHDN_Locus	2	2	20.35
ZNF713	85	CGG	3	85	255	EHDN_Motif	-1	-1	-1
ZNF713	85	CGG	3	95	285	EHDN_Motif	-1	-1	-1
ZNF713	85	CGG	3	105	315	EHDN_Motif	-1	-1	-1
ZNF713	85	CGG	3	85	255	STRetch	1	1	5.2e-42
ZNF713	85	CGG	3	95	285	STRetch	1	1	2.9e-43
ZNF713	85	CGG	3	105	315	STRetch	1	1	5.9e-38
ZNF713	85	CGG	3	135	405	STRetch	1	1	5.8e-50
ZNF713	85	CGG	3	185	555	STRetch	1	1	2.3e-41
