## Supplemental Table 5 for "ExpansionHunter Denovo: A computational method for locating known and novel repeat expansions in short-read sequencing data"

### Sheet: Sheet1
GeneID	Pathogenic Lower Bound	Motif	Motif Length	Simulated Size	Size In BP	STR Tool	Rank	Zscore||Pval
VPS13D	100	GCTGGGG	7	100	700	EHDN_Locus	2	38.59
VPS13D	100	GCTGGGG	7	100	700	EHDN_Motif	1	19.29
KIF14	100	AAAATAC	7	100	700	EHDN_Locus	1	40.73
KIF14	100	AAAATAC	7	100	700	EHDN_Motif	1	22.51
SYT14	100	CTACCACA	8	100	800	EHDN_Locus	1	51.45
SYT14	100	CTACCACA	8	100	800	EHDN_Motif	1	23.58
OTOF	100	CACATGCA	8	100	800	EHDN_Locus	1	41.8
OTOF	100	CACATGCA	8	100	800	EHDN_Motif	1	25.72
DYSF	100	CTCCCAGG	8	100	800	EHDN_Locus	2	34.3
DYSF	100	CTCCCAGG	8	100	800	EHDN_Motif	1	26.8
ATP2B2	100	CCCCAGA	7	100	700	EHDN_Locus	2	34.3
ATP2B2	100	CCCCAGA	7	100	700	EHDN_Motif	2	16.08
GRXCR1	100	CCAAAAA	7	100	700	EHDN_Locus	1	43.94
GRXCR1	100	CCAAAAA	7	100	700	EHDN_Motif	1	18.22
GRIK2	100	GGAATAGT	8	100	800	EHDN_Locus	1	51.45
GRIK2	100	GGAATAGT	8	100	800	EHDN_Motif	1	20.36
ENPP1	100	TATATACAGT	10	100	1000	EHDN_Locus	1	54.66
ENPP1	100	TATATACAGT	10	100	1000	EHDN_Motif	1	46.09
ADCY1	100	ATTTTATA	8	100	800	EHDN_Locus	1	45.02
ADCY1	100	ATTTTATA	8	100	800	EHDN_Motif	1	22.51
ATP6V0A4	100	GAGGAATGGG	10	100	1000	EHDN_Locus	1	46.09
ATP6V0A4	100	GAGGAATGGG	10	100	1000	EHDN_Motif	1	45.02
MCPH1	100	CTGCAGGGGA	10	100	1000	EHDN_Locus	1	45.02
MCPH1	100	CTGCAGGGGA	10	100	1000	EHDN_Motif	1	45.02
MAN1B1	100	TGCCCTG	7	100	700	EHDN_Locus	1	40.73
MAN1B1	100	TGCCCTG	7	100	700	EHDN_Motif	3	14.93
PCDH15	100	CCAGGAGCCC	10	100	1000	EHDN_Locus	2	31.08
PCDH15	100	CCAGGAGCCC	10	100	1000	EHDN_Motif	1	46.09
PITX3	100	GGGTCCG	7	100	700	EHDN_Locus	1	40.73
PITX3	100	GGGTCCG	7	100	700	EHDN_Motif	1	18.22
EFEMP2	100	GAGGGCA	7	100	700	EHDN_Locus	2	28.94
EFEMP2	100	GAGGGCA	7	100	700	EHDN_Motif	1	17.15
TNFSF11	100	TGAATGGA	8	100	800	EHDN_Locus	2	33.23
TNFSF11	100	TGAATGGA	8	100	800	EHDN_Motif	1	23.58
TECPR2	100	CCCCGACGC	9	100	900	EHDN_Locus	1	42.87
TECPR2	100	CCCCGACGC	9	100	900	EHDN_Motif	1	25.72
SPG11	100	AAAATAC	7	100	700	EHDN_Locus	1	46.09
SPG11	100	AAAATAC	7	100	700	EHDN_Motif	1	21.44
LINGO1	100	GGCTGGG	7	100	700	EHDN_Locus	2	39.66
LINGO1	100	GGCTGGG	7	100	700	EHDN_Motif	1	17.15
CLCN7	100	GAGGGGT	7	100	700	EHDN_Locus	2	39.66
CLCN7	100	GAGGGGT	7	100	700	EHDN_Motif	1	13.93
PHKB	100	TATAAGG	7	100	700	EHDN_Locus	1	41.8
PHKB	100	TATAAGG	7	100	700	EHDN_Motif	4	11.79
TECR	100	GGTCTTG	7	100	700	EHDN_Locus	2	39.66
TECR	100	GGTCTTG	7	100	700	EHDN_Motif	2	24.65
CAMK2A	100	AGGGAAAG	8	100	800	EHDN_Locus	1	51.45
CAMK2A	100	AGGGAAAG	8	100	800	EHDN_Motif	1	23.58
ST14	100	GCGCCCC	7	100	700	EHDN_Locus	1	51.45
ST14	100	GCGCCCC	7	100	700	EHDN_Motif	1	20.36
LINGO1	100	CTCAGGG	7	100	700	EHDN_Locus	1	54.66
LINGO1	100	CTCAGGG	7	100	700	EHDN_Motif	2	16.08
TOP3A	100	TTTTTAAA	8	100	800	EHDN_Locus	1	40.73
TOP3A	100	TTTTTAAA	8	100	800	EHDN_Motif	1	15.01
