## Supplemental Table 6 for "ExpansionHunter Denovo: A computational method for locating known and novel repeat expansions in short-read sequencing data"

### Sheet: Sheet1
GeneID	Pathogenic Lower Bound	Motif	Motif Length	Simulated Size	Size In BP	STR Tool	Rank	Zscore||Pval
GLE1	200	ATCT	4	200	800	EHDN_Locus	1	43.94
GLE1	200	ATCT	4	200	800	EHDN_Motif	-1	-1
GLE1	200	ATCT	4	200	800	STRetch	1	6.4e-47
MDM2	200	GTTT	4	200	800	EHDN_Locus	2	33.23
MDM2	200	GTTT	4	200	800	EHDN_Motif	2	23.58
MDM2	200	GTTT	4	200	800	STRetch	1	4.2e-45
RFT1	200	AC	2	200	400	EHDN_Locus	2	33.23
RFT1	200	AC	2	200	400	EHDN_Motif	-1	-1
RFT1	200	AC	2	200	400	STRetch	1	3.5e-41
CD151	200	CGGGG	5	200	1000	EHDN_Locus	2	32.15
CD151	200	CGGGG	5	200	1000	EHDN_Motif	1	33.23
CD151	200	CGGGG	5	200	1000	STRetch	1	1.8e-40
SMPD1	200	CGCTGG	6	200	1200	EHDN_Locus	1	40.73
SMPD1	200	CGCTGG	6	200	1200	EHDN_Motif	1	49.3
SMPD1	200	CGCTGG	6	200	1200	STRetch	1	4.2e-45
ARL3	200	CCT	3	200	600	EHDN_Locus	1	42.87
ARL3	200	CCT	3	200	600	EHDN_Motif	-1	-1
ARL3	200	CCT	3	200	600	STRetch	-1	-1
CEP135	200	AAAAAC	6	200	1200	EHDN_Locus	2	35.37
CEP135	200	AAAAAC	6	200	1200	EHDN_Motif	1	46.09
CEP135	200	AAAAAC	6	200	1200	STRetch	1	6.4e-47
SLC1A4	200	GTTT	4	200	800	EHDN_Locus	2	28.94
SLC1A4	200	GTTT	4	200	800	EHDN_Motif	1	21.44
SLC1A4	200	GTTT	4	200	800	STRetch	-1	-1
BSCL2	200	GT	2	200	400	EHDN_Locus	2	33.23
BSCL2	200	GT	2	200	400	EHDN_Motif	-1	-1
BSCL2	200	GT	2	200	400	STRetch	1	3.5e-41
ALOX5	200	CGGGGG	6	200	1200	EHDN_Locus	1	48.23
ALOX5	200	CGGGGG	6	200	1200	EHDN_Motif	1	39.66
ALOX5	200	CGGGGG	6	200	1200	STRetch	1	5.4e-50
TUBB4B	200	CCG	3	200	600	EHDN_Locus	1	40.73
TUBB4B	200	CCG	3	200	600	EHDN_Motif	6	4.49
TUBB4B	200	CCG	3	200	600	STRetch	-1	-1
PAH	200	AGC	3	200	600	EHDN_Locus	1	42.87
PAH	200	AGC	3	200	600	EHDN_Motif	5	5.68
PAH	200	AGC	3	200	600	STRetch	1	1.7e-47
