## Supplemental Table 7 for "ExpansionHunter Denovo: A computational method for locating known and novel repeat expansions in short-read sequencing data"

### Sheet: Sheet1
GeneID	Pathogenic Lower Bound	Locus Motif	SimulatedSize (copies)	STR Tool	Sub-Motif	Rank (MAPQ40)	Zscore (MAPQ40)	Rank (MAPQ60)	Zscore (MAPQ60)
RFC1	400	AAGGG	400	EHDN_Locus	AAGGG	3	13.22	3	12.03
RFC1	400	AAGGG	400	EHDN_Motif	AAGGG	1	108.23	1	108.2
BEAN1	500-50	TGGAA-TAAAA	500	EHDN_Locus	TGGAA	2	23.58	N/A	N/A
BEAN1	500-50	TGGAA-TAAAA	500	EHDN_Motif	TGGAA	N/A	N/A	N/A	N/A
BEAN1	500-50	TGGAA-TAAAA	50	EHDN_Locus	TAAAA	N/A	N/A	N/A	N/A
BEAN1	500-50	TGGAA-TAAAA	50	EHDN_Motif	TAAAA	N/A	N/A	N/A	N/A
MARCHF6	600-300	TTTTA-TTTCA	600	EHDN_Locus	TAAAA	5	10.72	5	11.79
MARCHF6	600-300	TTTTA-TTTCA	600	EHDN_Motif	TAAAA	2	13.71	2	21.19
MARCHF6	600-300	TTTTA-TTTCA	300	EHDN_Locus	TGAAA	N/A	N/A	2	21.44
MARCHF6	600-300	TTTTA-TTTCA	300	EHDN_Motif	TGAAA	7	4.52	1	51.01
SAMD12	458-598	TGAAA-TAAAA	458	EHDN_Locus	TGAAA	58	2.14	4	12.86
SAMD12	458-598	TGAAA-TAAAA	458	EHDN_Motif	TGAAA	7	4.6	1	116.84
SAMD12	458-598	TGAAA-TAAAA	598	EHDN_Locus	TAAAA	66	2.03	95	2.83
SAMD12	458-598	TGAAA-TAAAA	598	EHDN_Motif	TAAAA	1	11.63	2	15.65
STARD7	274-387	TGAAA-TAAAA	274	EHDN_Locus	TGAAA	61	2.14	2	19.29
STARD7	274-387	TGAAA-TAAAA	274	EHDN_Motif	TGAAA	6	7.2	1	71.58
STARD7	274-387	TGAAA-TAAAA	387	EHDN_Locus	TAAAA	4	13.93	5	13.93
STARD7	274-387	TGAAA-TAAAA	387	EHDN_Motif	TAAAA	5	9.74	5	9.89
YEATS2	800-192	TTTTA-TTTCA	800	EHDN_Locus	TTTTA	2	24.39	2	24.37
YEATS2	800-192	TTTTA-TTTCA	800	EHDN_Motif	TTTTA	1	29.49	2	29.49
YEATS2	800-192	TTTTA-TTTCA	192	EHDN_Locus	TTTCA	N/A	N/A	3	17.15
YEATS2	800-192	TTTTA-TTTCA	192	EHDN_Motif	TTTCA	12	1.85	3	27.97
DAB1	60-31-58	AAAAT-GAAAT-AAAAT	60	EHDN_Locus	AAAAT	2	29.66	4	13.58
DAB1	60-31-58	AAAAT-GAAAT-AAAAT	60	EHDN_Motif	AAAAT	N/A	N/A	N/A	N/A
DAB1	60-31-58	AAAAT-GAAAT-AAAAT	31	EHDN_Locus	GAAAT	62	2.14	124	2.14
DAB1	60-31-58	AAAAT-GAAAT-AAAAT	31	EHDN_Motif	GAAAT	N/A	N/A	N/A	N/A
RAPGEF2	200-1000-12	TTTTA-TTTCA-TTTTA	200	EHDN_Locus	TTTTA	3	20.36	2	20.37
RAPGEF2	200-1000-12	TTTTA-TTTCA-TTTTA	200	EHDN_Motif	TTTTA	N/A	N/A	N/A	N/A
RAPGEF2	200-1000-12	TTTTA-TTTCA-TTTTA	1000	EHDN_Locus	TTTCA	61	2.14	7	9.65
RAPGEF2	200-1000-12	TTTTA-TTTCA-TTTTA	1000	EHDN_Motif	TTTCA	2	13.31	1	164.14
TNRC6A	22-500-500	TTTTA-TTTCA-TTTTA	22	EHDN_Locus	TTTTA	3	20.94	4	12.64
TNRC6A	22-500-500	TTTTA-TTTCA-TTTTA	22	EHDN_Motif	TTTTA	5	8.72	5	8.92
TNRC6A	22-500-500	TTTTA-TTTCA-TTTTA	500	EHDN_Locus	TTTCA	11	7.5	8	9.65
TNRC6A	22-500-500	TTTTA-TTTCA-TTTTA	500	EHDN_Motif	TTTCA	2	14.38	1	89.78
